# Early and current environments exert distinct effects on immune function in the Orang Asli

**DOI:** 10.64898/2026.07.24.740585

**Authors:** Layla Brassington, Audrey M. Arner, Grace Rodenberg, Nicholas Ryan, Diane Song, Tan Bee Ting A/P Tan Boon Huat, Virginia B. Kraus, Janet L. Huebner, Izandis bin Mohd Sayed, Yvonne Ai Lian Lim, Vivek V. Venkataraman, Ian J. Wallace, Thomas S. Kraft, Amanda J. Lea

## Abstract

Humans evolved in environments characterized by subsistence foraging and hunting, high levels of physical activity, and regular and diverse pathogen exposure. Industrialization has rapidly altered these environments, leading to increased metabolic and inflammatory disease risk. These observations have motivated studies of how industrialization shapes immune function, but whether industrialization alters immune biology through developmental embedding of early-life environments or ongoing plastic responses to current conditions remains poorly understood. To address this gap, we worked with the Orang Asli—the Indigenous peoples of Peninsular Malaysia—who currently span a gradient from subsistence horticulture, foraging, and hunting to industrialized, urban environments with substantial inter-individual variation in life course experiences. Leveraging continuous measures of both early-life and current lifestyle, we found that current lifestyle exerts stronger effects on adult immune gene expression than early-life conditions, impacting 1,428 as compared to 223 genes, respectively. Early-life associated genes were enriched for pathways regulating adaptive immunity, particularly T cell development and differentiation, consistent with higher predicted T cell abundance and circulating IL-8 in urban-born individuals. In contrast, current exposure to urban, industrialized conditions was linked to innate immune and inflammatory activation, including dendritic cell abundance, metabolic pathway upregulation, and elevated CRP. Finally, consistent with lower rates of immune disorders in non-industrial settings, current exposure to this lifestyle was associated with up-regulation of genes involved in Th1/Th2 differentiation. Together, these results emphasize that industrialized immune profiles reflect both early-life developmental embedding and ongoing environmental responses, highlighting the importance of considering exposures across the life course.

**Significance statement:** Humans evolved in environments with high levels of physical activity, subsistence-based diets, and constant pathogen exposure. Rapid industrialization has dramatically changed these conditions, coinciding with rising rates of non-communicable diseases with inflammatory underpinnings. Our study with the Orang Asli, the Indigenous peoples of Peninsular Malaysia, tests how exposure to industrialization across the life course shapes immune variation. We find that early-life environments leave lasting marks on adaptive immune function particularly T cells, while industrialized adult lifestyle influences innate immune activity and inflammation. These results clarify how different stages of life contribute to immune remodeling and point to a mechanistic link between industrialization and disease risk, highlighting the importance of both early-life and current environments in shaping later life health.
