## Supplementary Tables for "Early and current environments exert distinct effects on immune function in the Orang Asli"

### Sheet: Overview
Supplementary Information for Brassington*, Arner* et al.
“Early and current environments exert distinct effects on immune function in the Orang Asli”
This file contains the following supplementary tables:
Table S1: Variables included in lifestyle score construction
Table S2: Results from gene ontology (GO) analyses for different gene sets; the top 20 results are reported for each analysis
Table S3: Results from transcription factor binding enrichment analyses for different gene sets
Table S4: Results from TWAS enrichment analyses for different gene sets
Table S5: Results from linear models testing for associations between the current lifestyle index and individual lifestyle facets
Table S6: Bulk mRNA-seq metadata and metrics
Table S7: Single cell mRNA-seq metadata and metrics
Table S8: Top 10 marker genes per cell type used for deconvolution of bulk mRNA-seq data

### Sheet: Table S1
Early-Life Lifestyle Score			Current Lifestyle Score
Variable Group	Variable Description		Population Density
Parental Ocupation	Father main occupation cash crop		Proportion of population involved in non-wage labor
	Father main occupation subsistence crop		Proportion of households with flush toilets
	Father main occupation forage		Proportion of households with electricity
	Father main occupation wage labor		Proportion of households with television
	Mother main occupation cash crop		Proportion of households with mobile phone
	Mother main occupation subsistence crop		Proportion >40yo with some education
	Mother main occupation forage		proportion <=40yo with some education
	Mother main occupation wage labor
Household Item	Family owned motorcycle
	Family owned bicycle
	Family owned generator
	Family owned blowpipe
	Family owned machete
	Family owned flip phone
	Family owned smart phone
	Family owned chainsaw
	Family owned weedwacker
	Family owned tv
	Family owned car
	Family owned gas stove
Diet	Frequency of store bought food
	Frequency of oil and sugar in cooking
	Frequency of wild meat
Housing	Traditional house
	Stone house
	Wood house
Misc	School proximity
	Born in a hospital
	Road access
	Clean water access

### Sheet: Table S2
Shared Genes GO				Early-life Lifestyle Genes GO				Current Non-industrial Genes GO				Current Industrialized Genes GO
ID	Description	Fold Enrichment	Adjusted p-value	ID	Description	Fold Enrichment	Adjusted p-value	ID	Description	Fold Enrichment	Adjusted p-value	ID	Description	Fold Enrichment	Adjusted p-value
GO:0006986	response to unfolded protein	11.4745	0.00012736	GO:0006959	humoral immune response	9.97824	0.0104002	GO:0007189	adenylate cyclase-activating G protein-coupled receptor signaling pathway	3.17779	0.122197	GO:0019752	carboxylic acid metabolic process	2.41955	5.3412e-10
GO:0035966	response to topologically incorrect protein	10.2292	0.000172287	GO:0032733	positive regulation of interleukin-10 production	21.2345	0.0308775	GO:0007188	adenylate cyclase-modulating G protein-coupled receptor signaling pathway	2.66839	0.122197	GO:0043436	oxoacid metabolic process	2.38752	5.3412e-10
GO:0006457	protein folding	7.54041	0.00151083	GO:0060326	cell chemotaxis	6.26541	0.0455434	GO:0051056	regulation of small GTPase mediated signal transduction	2.10744	0.122197	GO:0044282	small molecule catabolic process	3.08015	2.5555e-08
GO:0051085	chaperone cofactor-dependent protein refolding	20.9456	0.0160305	GO:0002252	immune effector process	3.76322	0.0455434	GO:0035023	regulation of Rho protein signal transduction	3.19132	0.236372	GO:0032787	monocarboxylic acid metabolic process	2.43334	9.28315e-07
GO:0061684	chaperone-mediated autophagy	33.8352	0.0263198	GO:0032613	interleukin-10 production	14.6619	0.0455434	GO:0002088	lens development in camera-type eye	3.57124	0.236372	GO:0016054	organic acid catabolic process	3.33936	2.09621e-06
GO:0009408	response to heat	10.9417	0.0263198	GO:0032653	regulation of interleukin-10 production	14.6619	0.0455434	GO:0007167	enzyme-linked receptor protein signaling pathway	1.5428	0.316022	GO:0046395	carboxylic acid catabolic process	3.33936	2.09621e-06
GO:0051084	de novo' post-translational protein folding	14.6619	0.038457	GO:0031640	killing of cells of another organism	13.1021	0.0482207	GO:0071880	adenylate cyclase-activating adrenergic receptor signaling pathway	6.24966	0.329983	GO:0006091	generation of precursor metabolites and energy	2.27535	1.48598e-05
GO:0070841	inclusion body assembly	25.8739	0.0432642	GO:0141061	disruption of cell in another organism	13.1021	0.0482207	GO:0006986	response to unfolded protein	2.1738	0.329983	GO:0006753	nucleoside phosphate metabolic process	2.08148	1.48598e-05
GO:0006458	de novo' protein folding	13.0328	0.0464386	GO:0030595	leukocyte chemotaxis	6.79191	0.0482207	GO:0071772	response to BMP	2.57339	0.329983	GO:0072521	purine-containing compound metabolic process	2.19261	1.48598e-05
GO:0009896	positive regulation of catabolic process	3.75946	0.0464386	GO:0046641	positive regulation of alpha-beta T cell proliferation	23.0925	0.0491717	GO:0071773	cellular response to BMP stimulus	2.57339	0.329983	GO:1902600	proton transmembrane transport	3.32464	1.48598e-05
GO:0034605	cellular response to heat	12.2183	0.0464386	GO:0141060	disruption of anatomical structure in another organism	12.316	0.0491717	GO:0032271	regulation of protein polymerization	2.05213	0.329983	GO:0046034	ATP metabolic process	2.9426	1.48598e-05
GO:0048871	multicellular organismal-level homeostasis	3.40975	0.0464386	GO:0001906	cell killing	6.37034	0.051136	GO:0090287	regulation of cellular response to growth factor stimulus	1.98265	0.331507	GO:0009205	purine ribonucleoside triphosphate metabolic process	2.80543	1.62739e-05
GO:0006839	mitochondrial transport	6.15185	0.056508	GO:0050671	positive regulation of lymphocyte proliferation	8.01823	0.0532895	GO:0051085	chaperone cofactor-dependent protein refolding	3.57124	0.331507	GO:0055086	nucleobase-containing small molecule metabolic process	2.03848	1.62739e-05
GO:0014002	astrocyte development	19.1242	0.0609775	GO:0032946	positive regulation of mononuclear cell proliferation	7.77525	0.0570482	GO:0035966	response to topologically incorrect protein	2.03477	0.331507	GO:0009117	nucleotide metabolic process	2.24303	1.73813e-05
GO:0045732	positive regulation of protein catabolic process	5.90412	0.0609775	GO:0030593	neutrophil chemotaxis	10.4373	0.0682272	GO:0045785	positive regulation of cell adhesion	1.62858	0.331507	GO:1901889	negative regulation of cell junction assembly	9.28342	1.73813e-05
GO:0009266	response to temperature stimulus	7.25837	0.0677816	GO:0070665	positive regulation of leukocyte proliferation	7.19393	0.071315	GO:0035710	CD4-positive, alpha-beta T cell activation	2.16334	0.331507	GO:0009199	ribonucleoside triphosphate metabolic process	2.73042	2.45387e-05
GO:0045862	positive regulation of proteolysis	4.68645	0.070372	GO:0006935	chemotaxis	4.62511	0.0730446	GO:0022407	regulation of cell-cell adhesion	1.61155	0.331507	GO:0006163	purine nucleotide metabolic process	2.32349	2.48754e-05
GO:0097242	amyloid-beta clearance	16.9176	0.070372	GO:0042330	taxis	4.62511	0.0730446	GO:0030509	BMP signaling pathway	2.49986	0.331507	GO:0009144	purine nucleoside triphosphate metabolic process	2.71589	2.48754e-05
GO:0061077	chaperone-mediated protein folding	9.16369	0.08717	GO:0051085	chaperone cofactor-dependent protein refolding	16.4946	0.0730446	GO:0050870	positive regulation of T cell activation	1.78562	0.331507	GO:1901293	nucleoside phosphate biosynthetic process	2.48903	4.11285e-05
GO:0042307	positive regulation of protein import into nucleus	14.1889	0.10687	GO:0071216	cellular response to biotic stimulus	5.40175	0.0736313	GO:0098609	cell-cell adhesion	1.47671	0.331507	GO:0072522	purine-containing compound biosynthetic process	2.6354	0.000103057

### Sheet: Table S3
Transcription Factor	Odds Ratio	Gene Set	Adjusted p-value
ABL1	18.5391	current non-industrial	0.00925634
ABL1	41.7486	early-life	0.0070872
ATM	18.5391	current non-industrial	0.00925634
CEBPA	8.23248	current non-industrial	0.0759088
CEBPA	10.1302	current industrialized	0.0588017
CEBPA	15.5771	early-life	0.110856
CEBPD	41.7486	early-life	0.0070872
CREB1_ELK1	12.3788	current non-industrial	0.00598072
CREB1_ELK1	20.8869	early-life	0.0146008
E2F1	5.1612	current non-industrial	0.0146008
E2F1	10.7155	current industrialized	0.000279929
E2F1	13.5121	early-life	0.0070872
EGR1	12.4249	current non-industrial	0.000239272
EGR1	25.355	early-life	0.000352851
EP300_YY1	5.2978	current non-industrial	0.0588017
EP300_YY1	15.6703	early-life	0.0209141
ETS1	8.85229	current non-industrial	0.00440762
ETS1	10.9018	current industrialized	0.00209596
ETS1	12.5371	early-life	0.028989
ETS2_MYB	8.25195	current non-industrial	0.0108767
ETS2_MYB	42.2769	early-life	0.000115778
EZH2	30.9647	current non-industrial	0.000301277
FLI1	8.23248	current non-industrial	0.0759088
FLI1	10.1302	current industrialized	0.0588017
FLI1	15.5771	early-life	0.110856
FOS_JUN	4.65002	current non-industrial	0.0108767
FOS_JUN	10.6293	current industrialized	4.18131e-05
FOS_JUN	14.0975	early-life	0.00165419
GATA1	45.8437	current industrialized	2.38443e-05
HDAC1	6.18229	current non-industrial	0.0480487
HDAC1	50.7419	early-life	8.92698e-05
HIF1A	8.85229	current non-industrial	0.00440762
HIF1A	15.286	current industrialized	0.000279929
HSF1	8.23248	current non-industrial	0.0759088
HSF1	15.5771	early-life	0.110856
IRF1	7.59662	current industrialized	0.0759088
IRF1	31.3155	early-life	0.00925634
KLF4	6.17304	current non-industrial	0.104751
KLF4	7.59662	current industrialized	0.0759088
KLF4	31.3155	early-life	0.00925634
MYC	7.07261	current non-industrial	0.0146008
MYC	5.70603	current industrialized	0.0495413
NFKB1_RELA	9.13407	current non-industrial	1.1128e-07
NFKB1_RELA	4.75802	current industrialized	0.00179456
NFKB1_RELA	30.8215	early-life	3.53645e-11
NFYA_NFYB_NFYC	4.93917	current non-industrial	0.130582
NFYA_NFYB_NFYC	6.07778	current industrialized	0.100578
PARP1	7.59662	current industrialized	0.0759088
PARP1	31.3155	early-life	0.00925634
PPARA	15.2396	current industrialized	0.00329797
PPARA	37.8159	early-life	0.00115032
RB1	22.8222	current industrialized	0.0070872
RUNX3	15.4897	current non-industrial	0.00121213
RUNX3	12.1919	current industrialized	0.00510025
SATB1	18.5391	current non-industrial	0.00925634
SATB1	10.1302	current industrialized	0.0588017
SIRT1	49.5696	current non-industrial	0.000864665
SIRT1	15.5771	early-life	0.110856
SP1	9.1504	current non-industrial	8.5168e-10
SP1	9.55014	current industrialized	1.53584e-09
SP1	10.5085	early-life	0.000115778
SP3	14.889	current non-industrial	0.000359483
SP3	8.70881	current industrialized	0.00925634
SPI1	22.9294	current industrialized	0.000103146
SPI1	15.6703	early-life	0.0209141
STAT1_STAT4	10.3283	current non-industrial	0.00304384
STAT1_STAT4	5.70603	current industrialized	0.0495413
STAT3	11.3369	current non-industrial	1.95154e-05
STAT3	4.76634	current industrialized	0.0166017
STAT3	14.9283	early-life	0.00142984
STAT6	9.27296	current non-industrial	0.0232227
STAT6	11.4129	current industrialized	0.0146008
TP53	10.3916	current non-industrial	2.38443e-05
TP53	7.14059	current industrialized	0.00127464
TP53	9.95217	early-life	0.0111967
VDR	41.7486	early-life	0.0070872
XBP1	8.23248	current non-industrial	0.0759088
XBP1	41.7486	early-life	0.0070872

### Sheet: Table S4
Study and Trait	Gene Set	Odds Ratio	P-value	Adjusted p-value
Astle_et_al_2016_Eosinophil_counts	early-life	1.08035	0.683075	1
Astle_et_al_2016_Granulocyte_count	early-life	1.0409	0.830305	1
Astle_et_al_2016_High_light_scatter_reticulocyte_count	early-life	0.754383	0.260785	0.874525
Astle_et_al_2016_Lymphocyte_counts	early-life	1.1194	0.551423	1
Astle_et_al_2016_Monocyte_count	early-life	1.62428	0.0067461	0.0708341
Astle_et_al_2016_Myeloid_white_cell_count	early-life	0.976666	1	1
Astle_et_al_2016_Neutrophil_count	early-life	1.01456	0.914104	1
Astle_et_al_2016_Platelet_count	early-life	0.808018	0.291508	0.874525
Astle_et_al_2016_Red_blood_cell_count	early-life	0.500689	0.0044206	0.0708341
Astle_et_al_2016_Reticulocyte_count	early-life	0.6564	0.0855363	0.449065
Astle_et_al_2016_Sum_basophil_neutrophil_counts	early-life	1.11617	0.588231	1
Astle_et_al_2016_Sum_eosinophil_basophil_counts	early-life	1.01486	0.916901	1
Astle_et_al_2016_Sum_neutrophil_eosinophil_counts	early-life	1.03663	0.830766	1
Astle_et_al_2016_White_blood_cell_count	early-life	1.25741	0.231057	0.874525
UKB_20002_1065_self_reported_hypertension	early-life	0.818661	0.378114	0.992549
UKB_20002_1111_self_reported_asthma	early-life	1.116	0.659962	1
UKB_20002_1226_self_reported_hypothyroidism_or_myxoedema	early-life	0.911275	0.889395	1
UKB_21001_Body_mass_index_BMI	early-life	0.691975	0.0270858	0.1896
UKB_23099_Body_fat_percentage	early-life	1.01455	0.937172	1
UKB_6152_8_diagnosed_by_doctor_Asthma	early-life	0.969887	1	1
UKB_6152_9_diagnosed_by_doctor_Hayfever_allergic_rhinitis_or_eczema	early-life	1.05297	0.799419	1
Astle_et_al_2016_Eosinophil_counts	current industrialized	0.880399	0.353847	0.808793
Astle_et_al_2016_Granulocyte_count	current industrialized	0.974647	0.896815	0.925745
Astle_et_al_2016_High_light_scatter_reticulocyte_count	current industrialized	1.18814	0.138466	0.738483
Astle_et_al_2016_Lymphocyte_counts	current industrialized	1.03658	0.763835	0.925745
Astle_et_al_2016_Monocyte_count	current industrialized	0.81114	0.116008	0.738483
Astle_et_al_2016_Myeloid_white_cell_count	current industrialized	0.939825	0.699028	0.925745
Astle_et_al_2016_Neutrophil_count	current industrialized	0.960942	0.844483	0.925745
Astle_et_al_2016_Platelet_count	current industrialized	1.11367	0.311837	0.808793
Astle_et_al_2016_Red_blood_cell_count	current industrialized	1.11517	0.344318	0.808793
Astle_et_al_2016_Reticulocyte_count	current industrialized	1.24421	0.0583136	0.466509
Astle_et_al_2016_Sum_basophil_neutrophil_counts	current industrialized	1.03596	0.793193	0.925745
Astle_et_al_2016_Sum_eosinophil_basophil_counts	current industrialized	1.03352	0.800325	0.925745
Astle_et_al_2016_Sum_neutrophil_eosinophil_counts	current industrialized	0.937417	0.697424	0.925745
Astle_et_al_2016_White_blood_cell_count	current industrialized	0.862158	0.252268	0.746681
GIANT_2015_BMI_EUR	current industrialized	0.687422	0.251347	0.746681
GIANT_HIP_Combined_EUR	current industrialized	1.01831	0.879528	0.925745
GLGC_Mc_HDL	current industrialized	1.54718	0.0372719	0.466509
GLGC_Mc_LDL	current industrialized	1.07564	0.779506	0.925745
GLGC_Mc_TG	current industrialized	0.856349	0.777958	0.925745
IBD.EUR.Crohns_Disease	current industrialized	0.645601	0.172231	0.746681
IBD.EUR.Inflammatory_Bowel_Disease	current industrialized	0.565979	0.0387376	0.466509
IBD.EUR.Ulcerative_Colitis	current industrialized	0.920023	0.889249	0.925745
IMMUNOBASE_Systemic_lupus_erythematosus_hg19	current industrialized	0.829166	0.66478	0.925745
RA_OKADA_TRANS_ETHNIC	current industrialized	0.719898	0.256672	0.746681
UKB_20002_1065_self_reported_hypertension	current industrialized	0.851217	0.212278	0.746681
UKB_20002_1111_self_reported_asthma	current industrialized	0.844347	0.424824	0.906291
UKB_20002_1226_self_reported_hypothyroidism_or_myxoedema	current industrialized	1.01935	0.866638	0.925745
UKB_20002_1473_self_reported_high_cholesterol	current industrialized	0.974433	1	1
UKB_21001_Body_mass_index_BMI	current industrialized	1.03929	0.678239	0.925745
UKB_23099_Body_fat_percentage	current industrialized	0.95541	0.667487	0.925745
UKB_6152_8_diagnosed_by_doctor_Asthma	current industrialized	0.868466	0.529759	0.925745
UKB_6152_9_diagnosed_by_doctor_Hayfever_allergic_rhinitis_or_eczema	current industrialized	0.706096	0.0455669	0.466509
Astle_et_al_2016_Eosinophil_counts	current non-industrial	1.33122	0.0062277	0.0455168
Astle_et_al_2016_Granulocyte_count	current non-industrial	0.968554	0.860529	0.912333
Astle_et_al_2016_High_light_scatter_reticulocyte_count	current non-industrial	0.855054	0.199495	0.527102
Astle_et_al_2016_Lymphocyte_counts	current non-industrial	1.38146	0.00136653	0.0163983
Astle_et_al_2016_Monocyte_count	current non-industrial	1.04317	0.702674	0.900419
Astle_et_al_2016_Myeloid_white_cell_count	current non-industrial	1.01709	0.861648	0.912333
Astle_et_al_2016_Neutrophil_count	current non-industrial	1.03089	0.768316	0.900419
Astle_et_al_2016_Platelet_count	current non-industrial	1.09545	0.33676	0.527102
Astle_et_al_2016_Red_blood_cell_count	current non-industrial	0.877298	0.262547	0.527102
Astle_et_al_2016_Reticulocyte_count	current non-industrial	0.770388	0.0314263	0.141418
Astle_et_al_2016_Sum_basophil_neutrophil_counts	current non-industrial	1.0378	0.767424	0.900419
Astle_et_al_2016_Sum_eosinophil_basophil_counts	current non-industrial	1.29015	0.0191658	0.098567
Astle_et_al_2016_Sum_neutrophil_eosinophil_counts	current non-industrial	0.964346	0.815106	0.912333
Astle_et_al_2016_White_blood_cell_count	current non-industrial	1.0624	0.586108	0.811535
BCAC_Overall_BreastCancer_EUR	current non-industrial	0.87551	0.775361	0.900419
GIANT_2015_BMI_EUR	current non-industrial	0.734025	0.300119	0.527102
GIANT_HIP_Combined_EUR	current non-industrial	1.33012	0.270498	0.527102
GIANT_WC_Combined_EUR	current non-industrial	1.39215	0.28909	0.527102
GLGC_Mc_HDL	current non-industrial	1.30981	0.183268	0.527102
GLGC_Mc_LDL	current non-industrial	1.29165	0.256467	0.527102
GLGC_Mc_TG	current non-industrial	0.731828	0.312231	0.527102
IBD.EUR.Crohns_Disease	current non-industrial	1.12777	0.576169	0.811535
IBD.EUR.Inflammatory_Bowel_Disease	current non-industrial	0.97881	1	1
IBD.EUR.Ulcerative_Colitis	current non-industrial	1.0301	0.899568	0.92527
IMMUNOBASE_Multiple_sclerosis_hg19	current non-industrial	1.91955	0.00902933	0.054176
IMMUNOBASE_Systemic_lupus_erythematosus_hg19	current non-industrial	1.18448	0.513128	0.769692
RA_OKADA_TRANS_ETHNIC	current non-industrial	1.39021	0.081596	0.326384
TAGC_Asthma_EUR	current non-industrial	1.41021	0.234357	0.527102
UKB_20002_1065_self_reported_hypertension	current non-industrial	1.10919	0.334386	0.527102
UKB_20002_1111_self_reported_asthma	current non-industrial	1.48854	0.00632178	0.0455168
UKB_20002_1226_self_reported_hypothyroidism_or_myxoedema	current non-industrial	1.18049	0.254388	0.527102
UKB_20002_1473_self_reported_high_cholesterol	current non-industrial	1.26503	0.218342	0.527102
UKB_21001_Body_mass_index_BMI	current non-industrial	0.956695	0.617656	0.823542
UKB_23099_Body_fat_percentage	current non-industrial	1.08746	0.32181	0.527102
UKB_6152_8_diagnosed_by_doctor_Asthma	current non-industrial	1.59363	0.0011528	0.0163983
UKB_6152_9_diagnosed_by_doctor_Hayfever_allergic_rhinitis_or_eczema	current non-industrial	1.53684	0.00063826	0.0163983

### Sheet: Table S5
Lifestyle Facet	Beta	P-value
Market diet score	0.06147	2.63586e-13
Body roundness index	0.505825	9.304e-18
Physical activity	-0.898244	0.0177032
Log eosinophil percentage	-0.0677396	0.0496226
Traditional diet score	-0.0995964	2.55224e-49
log(IgE)	-0.12546	0.0323469

### Sheet: Table S6
Sample	Reads Generated	Uniquely Mapped Reads	Reads Assigned to Genes
1	25469088	22804919	37995678
2	24013637	21981783	41410511
3	22594937	20363518	31544120
4	21776943	19693034	32854685
5	24893328	22854515	43602428
6	46799183	42474164	68063931
7	25479928	23094570	39327182
8	26780237	23588772	38721461
9	23622274	21042796	33593272
10	27194053	24300780	42519337
11	28141184	25551517	42078831
12	23256872	21014201	34688824
13	26048375	23259352	40364265
14	26328330	23792696	37760160
15	34103161	30851302	51093719
16	27787579	25196791	43937369
17	23988351	21919436	42126059
18	26591690	24181473	40831503
19	26432421	23700443	38626216
20	26856331	24429570	41410825
21	25230500	22919759	38626663
22	25250246	22678923	37154086
23	39354831	35567509	57981621
24	28465307	25606433	42601175
25	30097196	26949615	43855194
26	51414201	46742820	78684929
27	22164450	18893771	30844150
28	29833557	26778399	44596339
29	19308964	17398927	27668479
30	22939008	20463434	33821903
31	15934499	14304134	22588507
32	30254657	27368551	48532352
33	32381326	29137351	48237750
34	20657883	18714486	29576199
35	25271593	22701040	37664575
36	28095184	25435607	42455021
37	42361284	38262016	61115587
38	28354740	25611852	41308936
39	47527948	42748467	71346348
40	28820950	25758449	41133297
41	30689878	27550226	45213798
42	19621425	17681116	29441684
43	31912591	29113977	49130996
44	27770666	24830179	42462837
45	24172459	21724662	35636267
46	21947040	19888453	33732276
47	21912498	19947299	38425618
48	19351784	17598152	30406110
49	23350516	21137513	33412957
50	22225401	19887664	31662769
51	22853456	20673484	33217311
52	28284034	25550298	44270553
53	22163578	19996028	33232991
54	25972977	23290808	36501760
55	25475188	23007816	42412840
56	23619287	17598152	32102083
57	22802792	20529855	33442547
58	23365274	18672763	29812551
59	25395994	22890335	38354691
60	23023855	20856469	33970119
61	25728093	23028988	37131978
62	22674992	20657693	38738313
63	34824548	31761184	56036791
64	25962937	23419358	39391043
65	28150437	25702019	43756431
66	25335088	22842599	38539953
67	26966789	24270467	39417357
68	25927217	23216675	37657899
69	29184068	26401213	42167267
70	17740061	16283341	26049312
71	22846968	20676210	32831613
72	23466658	21064014	35492716
73	23660296	21486555	35447492
74	25535862	23091143	37535791
75	23193846	21005019	33881640
76	34675779	31309450	50403407
77	36961585	33503742	56313430
78	28740385	25898371	40999139
79	27030251	24328722	46660340
80	32666437	29693850	49279444
81	25280982	22946235	38418648
82	31443016	28350996	45933848
83	25526086	22952321	35443195
84	30891463	28082934	46472090
85	20644695	18471858	28725764
86	47708948	43218936	71748515
87	23844004	21509032	34060987
88	25543475	22996006	37167476
89	22963763	20649009	34726452
90	25907220	23411683	37401492
91	22348795	20087504	31218995
92	32531848	29430090	46880614
93	26250498	23597596	37198842
94	22370185	20280639	33230625
95	36103552	32493329	52862662
96	24105742	21757172	37821101
97	22712829	20397185	34765782
98	28115918	25276127	42351714
99	26500551	23901159	40130894
100	26443614	23465445	37769123
101	21635592	19586676	36416427
102	25414089	22772134	36919558
103	25826383	23124234	37538902
104	33105514	29827103	47992728
105	27193070	24539457	41512125
106	67538791	61128112	102888558
107	25999006	23562225	38540170
108	23592271	21378830	35057810
109	22289645	20380132	39452428
110	23674832	21529972	41570845
111	31757968	28458199	45403232
112	47076789	42676088	72785967
113	28439915	25708052	43463439
114	26151634	23440789	37726284
115	27380110	24518033	37718597
116	32644143	29427935	46687541
117	26058812	23102458	38671105
118	20478660	18331022	28803874
119	21552542	19449392	31485887
120	22071258	19916350	32447732
121	29581142	26575056	44415617
122	43380409	39280661	63789814
123	27742251	24847891	38039136
124	29199658	26364177	42340288
125	33834045	30741723	52965289
126	26907105	24417135	40787036
127	23204235	20799085	33518308
128	29985180	27166004	45298042
129	24712099	22033028	35567818
130	27434759	24911006	42246313
131	27870180	25187283	40142127
132	25937348	22496671	39276901
133	37284383	33530936	54276465
134	23998843	21647370	35407179
135	28746052	26004944	43868021
136	24093301	21911256	41874744
137	22909479	20408930	31850194
138	27778157	25040938	41745964
139	27094058	24317428	40178330
140	24008937	21685541	36040749
141	28213421	25397680	40924420
142	26765091	23968693	39520111
143	37463078	33980315	57657589
144	32405670	29181617	46356130
145	23671341	21115711	34321103
146	25221741	22682403	37862417
147	30626738	27875481	47228693
148	25276766	22864875	38536855
149	22612956	20327708	32682087
150	28977317	26112452	41064157
151	27907347	25226847	40430422
152	29744142	27085760	46346197
153	23977168	21643367	36453735
154	28880735	26052177	44978707
155	27032503	23310694	33454224
156	23900493	21356133	33801451
157	19746876	17895562	33915823
158	29644159	26603490	42483760
159	28106685	25234712	38508791
160	24092782	21629271	36190513
161	24193439	21675802	34425559
162	23242109	20880733	35499247
163	25900089	23493359	40479183
164	27752327	25023307	39558618
165	19746140	17792363	29054666
166	21447476	19398222	32550394
167	23614224	21294648	35265900
168	28579851	25749484	43078368
169	26550914	24081355	40610648
170	38776197	35110027	56864245
171	41446796	37366071	62348359
172	39397456	35509697	60447673
173	34858659	31421185	52319219
174	23728712	21498791	35670542
175	26105866	23673762	41418078
176	23143836	20922947	34149996
177	24191113	21572858	34748363
178	41811360	37502219	60120582
179	30411523	27333909	44965592
180	27540658	24990807	39536727
181	27040709	24241890	39356339
182	41414593	37218682	60421426
183	22767915	20429767	33241647
184	29978166	26399821	43507181
185	24782988	22282120	41546179
186	23302457	20794674	33435643
187	26629141	23257326	39173320
188	27310299	24510914	41831028
189	25635268	23165932	37222162
190	20501078	18294925	30715743
191	34639778	31451611	52152356
192	24346661	21777449	34359323
193	23118533	20813856	36640089
194	28007875	24913467	43346107
195	26236247	23796715	41024127
196	20215705	18433560	34983647
197	31519104	28175467	45566356
198	23062566	20741573	32783687
199	27323218	24401903	40602751
200	29253781	26517998	51090639
201	18544120	16774795	32135310
202	27750161	25078365	41817864
203	21378358	19432627	31801793
204	21169878	19211633	32192369
205	28487714	25835637	42530531
206	37590827	33955049	57974679
207	27550239	25018502	42117104
208	42414203	38080755	65304845
209	23323076	21084405	33752202
210	23733858	21464164	35649502
211	21277510	19256455	37269677
212	27605461	24865460	41474033
213	31634430	27814604	46540817
214	27678507	25071073	40750273
215	45027825	40975261	69753911
216	23770828	21358953	34429929
217	25027364	22699678	38207129
218	25033686	22525358	37603199
219	20938984	18593237	30120996
220	34005855	30385845	48904920
221	25383297	22659589	35713305
222	26922028	24332699	39543540
223	25751296	23277912	37682676
224	26689639	24149375	39980683
225	24089947	21432953	35948581
226	29273416	25764952	44656317
227	21015403	18769576	31069530
228	25480802	23099960	40195421
229	34442001	31012774	50258197
230	21869413	19827922	37820615
231	22419023	20116407	34567227
232	24884390	22545606	43039095
233	28345720	25293958	42985837
234	31010767	28027644	47756452
235	23580220	21073494	36356485
236	29473004	26481678	46273212
237	22353145	20109865	31887969
238	22291383	20255673	38907419
239	33774247	30435464	47459780
240	28001081	25060629	39993064
241	24976641	22611571	43051778
242	19537710	17487744	32458778
243	20047131	17790575	29955701
244	25106175	22731870	38109896
245	25171466	22690101	37456098
246	25447654	23080988	44132039
247	21898531	19749648	32423036
248	26237526	23416775	38973651
249	27568065	24527258	39288836
250	32441292	29246970	47823271
251	28568898	25521370	39423561
252	23942397	21494670	34575795
253	27359126	24841982	42428633
254	22618428	20394507	33776127
255	25302611	22774114	35969102
256	22593446	20096624	38005467
257	26896839	24041940	45784906
258	24440939	21940648	35864402
259	35903596	32557295	56458896
260	30060354	27152838	42300852
261	25441537	22712930	36093766
262	25417169	23005711	39802637
263	26783171	23147607	38877953
264	23223826	20689295	34208800
265	23406919	21296983	41044783
266	28223660	25364680	41429127
267	30902938	27586568	46896387
268	21315452	19198185	30645297
269	24247080	20770352	26639120
270	21727502	19495030	32498860
271	25362396	23013831	39883147
272	30421092	27306800	43237088
273	27655956	24927403	40660781
274	31811811	28840131	49708231
275	1879874	1481986	2465942
276	19702494	17659041	32154630
277	5481716	4851795	8461067
278	8804503	7687970	12149377
279	11258706	9855463	16850714
280	9651403	8556359	14510271
281	9762357	8646656	14559199
282	8310345	7268597	11691841
283	14619847	12987089	24444218
284	14466678	12936453	24510348
285	7050722	6135250	10737835
286	18252620	16251701	30906514
287	15534554	13921256	25631255
288	11609328	10281412	17657743
289	13773471	12017822	21948050
290	14722528	13031981	24611971
291	18413102	16289170	29236695
292	11167058	9786636	15881136
293	20050642	17650750	33314696
294	17074799	15173631	28389642
295	6372785	5616992	8831414
296	17787983	15774165	29936097
297	11539485	10166384	16563367
298	11070145	9770049	15811550
299	16613137	14742853	27869314
300	15085028	13415090	25554932
301	16461998	14703620	27432270
302	10887150	9683118	18405743
303	17359949	15517495	29571261
304	11165125	9604911	18058612
305	8408306	7395882	11752140
306	11676843	10332011	16524433
307	7995438	7064870	11694668
308	20187112	18031839	33046915
309	6940459	6165161	9598964
310	22694108	20014440	34585093
311	15953906	14075891	26449731
312	12950061	11444685	19619816
313	10182650	8912852	14292114
314	10888044	9451439	15610293
315	12221297	10756590	16707916
316	18937169	16673045	30458654
317	15349170	13505263	21263522
318	7143892	6294109	9058908
319	7262749	6457964	11065399
320	8783987	7699022	12707400
321	18239916	15993378	27108539
322	8162977	7219255	11780604
323	9455442	8295727	12865040
324	11254103	9945428	15999379
325	5250667	4656146	7839593
326	8868465	7949400	14580100
327	5160905	4454130	6707326
328	41083128	36540209	65829278
329	16166784	14347422	25586405
330	26387135	23516133	43864931
331	16392379	14629482	25742176
332	11027156	9740142	17612677
333	13829773	12318216	21595918
334	11584062	10265518	19752812
335	6046763	5343912	8547328
336	10496823	9326878	17552861
337	16663584	14905256	27726773
338	16165916	14432465	26401197
339	13979227	12482192	22670864
340	15963282	14143636	24889185
341	14905035	13207638	22917375
342	8715364	7759777	14946601
343	15928819	13988008	25599189
344	14817478	13310462	24487733
345	25791128	22678822	41614978
346	22891766	19919827	36210964
347	17925990	16108832	28879020
348	8730893	7642827	12048534
349	14722944	12983238	21451578
350	36334692	32464588	59620199
351	16092641	13922971	24342442
352	25524732	22773375	41475434
353	15044979	13395880	23111119
354	11980637	10631921	18779197
355	5943337	5236682	8192837
356	13245411	11873172	21845825
357	12743096	11387618	21447594
358	17473191	15445450	26047703
359	36088901	32179037	58770735
360	39512026	35157018	64262258
361	7547753	6595642	10374913
362	17254986	15209241	26092674
363	15189924	13463429	23346157
364	16794906	15057332	27293539
365	12135736	10826542	20124090
366	11708329	10311536	18443324
367	6864713	6104318	11336185
368	19724355	17581027	30735916
369	13838639	12267771	21520600
370	10881876	9680806	17302938
371	10322133	9172490	16422587
372	12588265	11183736	19259350
373	10759828	9551463	17141012
374	14049085	12348505	22259022
375	15672178	13879572	24828324
376	11235530	9933066	16530508
377	15680193	13587451	22740765
378	1926012	1709841	2895530
379	18560191	16466298	29718193
380	15709534	13804911	26343885
381	15097659	13501994	25189872
382	20176878	17903238	33338150
383	24812053	22205554	41221721
384	18881505	13748467	23621362
385	18261171	16217572	29718065
386	8779318	7601167	11828913
387	936344	830561	1276358
388	17821507	15903237	30150447
389	13861997	12420748	22701274
390	17030078	15130580	26532173
391	10637063	9455693	17356136
392	12504550	10973295	19568307
393	18170316	16238577	30735605
394	25399592	22445921	40945470
395	7582970	6597408	11502484
396	19026576	16967427	32023821
397	15235936	13456064	24611037
398	16951710	15041762	24952257
399	17727380	15804787	27429463
400	13492915	12142757	22778041
401	18068450	16012001	28039148
402	5589731	4944646	8022445
403	18630520	16356303	30143337
404	17130573	14934701	27633100
405	36687465	32336399	52374146
406	13580593	12129433	21092279
407	18038094	15959073	29591502
408	18110748	16135910	30502361
409	8761780	7697938	11560599
410	3323023	2646887	4330539
411	5063953	4519876	8352988
412	12362728	10536058	16386683
413	7627734	6732875	10732767
414	9046174	7989285	12544261
415	12185778	10600356	16119622
416	7526215	6607607	10547280
417	9871520	8632345	13864524
418	13372414	11842621	19499627
419	10448336	9244250	15058396
420	6346575	5635448	8277594
421	16278689	14467583	27018436
422	14849010	13327372	25387855
423	13964914	11117418	20669287
424	15298865	13680438	24107106
425	14105190	12540088	22210439
426	17076385	14859960	26289013
427	32902394	29155291	51098606
428	14779340	13120787	23143454
429	8151808	7159467	11431798
430	12092119	10337780	17231818
431	13811974	12308923	22764836
432	15254845	13663835	25294099
433	26491579	23638142	43167909
434	15740570	13960243	26011341
435	15099694	13382986	24083225
436	32280875	28510621	47020750
437	15117336	13265384	24756493
438	19651356	17509203	29675843
439	6373555	5527288	8717850
440	13309117	11898190	21855851
441	16481321	14634431	25439905
442	14050931	12555950	22981612
443	14331077	12631418	21840767
444	11438372	10207670	18841937
445	13039660	11712831	22211111
446	16602822	14749528	26435693
447	12258526	10968028	20139133
448	14128937	12518998	21108836
449	11243925	10055776	18825076
450	10751079	9422615	14911788
451	11700860	10410177	19319065
452	32477395	28938543	54640570
453	17327774	15363969	29156777
454	14638472	13060060	24223826
455	27755656	24730101	45586973
456	15257679	13611350	24025586
457	13374856	11907696	21967674
458	13443789	12097216	22905251
459	39418740	35055996	65589012
460	9980566	8766170	14363655
461	20374837	18217363	31160088
462	17620877	15665299	28914488
463	17147651	15322994	27008075
464	15292464	13628631	24754139
465	13841030	12046255	22647999
466	16533596	14447856	26349066
467	8733622	7799635	14484329
468	18459738	16257740	30681396
469	16817102	15093701	28108509
470	8676035	7607659	11554214
471	13155864	11529533	20413350
472	19224213	16868005	28809277
473	4188700	3753851	6874386
474	17201411	15339106	26642478
475	41684738	37150704	68413833
476	18539971	16532554	27805102
477	15797168	13740485	25175683
478	8671952	7798472	14271934
479	11726826	10436972	18865832
480	3246661	2821865	4315947
481	14860389	13248241	23861675
482	23786631	20930662	37729822
483	15971439	14112061	24956768
484	14933355	13146937	21759720
485	10130233	9058880	16360187
486	12308331	11022951	20198933
487	23128312	20600210	36558867
488	18028079	16079997	29833433
489	14517995	12980633	23712555
490	14933120	12990752	22874249
491	5633629	4874039	7643370
492	14957346	13303567	24300247
493	11367751	10132730	18381638
494	10801488	9638570	17694755
495	24812127	22005156	40816330
496	16249260	14547466	25834301
497	20280549	17861063	33042859
498	17184524	15376830	28024131
499	17082032	14925457	26200258
500	13587827	12127524	22728119
501	25325676	22553905	41683365
502	14868540	13233524	23619818
503	19660427	17514043	32170415
504	12577806	11213278	20228068
505	13228800	11861602	22068189
506	8797778	7816290	14376942
507	18047265	15961430	30201394
508	10748902	9633139	18322375
509	11772683	10545168	19595606
510	13300851	11812368	20267171
511	19835549	17737334	31769782
512	13059450	11638296	20555570
513	15220416	12912779	24342328
514	16023789	14366574	26839130
515	14558747	12990359	23325230
516	22571423	20002745	36545585
517	12764517	11347630	20119054
518	4172250	3726489	6330205
519	16946353	15079891	26454127
520	9304743	8196484	12509238
521	14451643	12923281	23860860
522	17990796	15922385	27629747
523	11215694	10074452	18293416
524	25012567	21895356	36919200
525	17584592	15608445	27734040
526	15990711	14227721	25044158
527	16711704	14851274	28467089
528	18183874	16220097	28751826
529	15002645	13339498	23640851
530	20610420	18368978	31934811
531	10966095	9712600	15778863
532	13462525	12047633	22586910
533	12235115	10361574	18045914
534	28592248	25396011	42393975
535	23895640	21418096	39831357
536	13106307	11737896	21487916
537	14766099	13082605	23225467
538	14895677	13301972	23191014
539	16005884	14398163	27222546
540	11214206	9930594	18208265
541	14596430	12871631	24414842
542	16198960	14026632	23190543
543	13513843	12015951	21554562
544	10906244	9793779	18297244
545	14404922	12958731	23560766
546	15047102	13340850	22755788
547	13685175	12131262	21733621
548	15291873	13617860	24430161
549	16079284	14253932	26746428
550	14170159	12733314	23689015
551	16597780	14679875	25853251
552	6724115	5918249	9503139
553	13903925	12396583	22655641
554	14078417	12570547	23446857
555	18275936	16178336	27717668
556	14331242	12605715	22821191
557	13411623	12071774	22176039
558	15106589	13417894	24658641
559	12755601	11436864	21444124
560	12820840	11373817	20038446
561	10755186	9652308	17680567
562	9068095	7943267	11819015
563	13230926	11701842	20880864
564	12115521	10830805	19880604
565	18433823	15750435	28451192
566	10112125	8942356	15190355
567	15258231	13315650	22859737
568	14482618	12820838	23685090
569	12251454	10728236	18681109
570	16085119	14362787	25056012
571	17967933	16061925	30172926
572	13056671	11734059	21544673
573	10817641	9577110	15764797
574	35956905	31810411	54807753
575	16502307	14656280	26302665
576	26295367	23428427	44211602
577	12155540	10830794	19491897
578	16290007	14530018	26097947
579	14698259	13139712	24061168
580	10323569	9229212	17022488
581	12713594	11207968	19933201
582	10190045	9130800	17170987
583	20211533	17840603	33040753
584	11321442	9979453	16334556
585	14066651	12438562	21550611
586	14277817	12708535	23009169
587	15815169	14067877	24591430
588	18625434	16498288	29902724
589	11437207	10200113	17721680
590	9794246	8766830	16013898
591	22242565	19644224	34848510
592	13479890	12055884	22206048
593	36356323	31920954	54246280
594	36911188	32857786	58601547
595	17368280	15282676	24997542
596	17671287	15806284	28330103
597	9804364	8712345	14976627
598	8739306	7835306	14151851
599	13611651	12218639	22940320
600	12802227	11499837	21528227
601	20286997	18096383	33609236
602	10331676	9288745	16787333
603	19714080	17514295	29909902
604	18218016	16219531	27624059
605	15803026	13210486	21696151
606	5765403	5102430	8814879
607	9621534	8593611	16102905
608	8821845	7864865	13814959
609	16593066	14865521	26911482
610	19288248	17160702	29703591
611	13526724	11923248	21115015
612	14570316	13129866	24994316
613	9720268	8621227	14065472
614	15348259	13541510	24451237
615	17172269	15331935	27659838
616	13388779	11877731	20656813
617	11034761	9881557	18682546
618	15841901	14117233	26316667
619	18942390	16636201	30974321
620	18753292	16658431	29724244
621	15975974	14277300	25940915
622	16742378	14817678	26649751
623	21916192	19482045	33585555
624	13165929	11584272	18598390
625	16572734	14696937	27117434
626	16483376	14637870	26539043
627	12006936	10457462	18372984
628	37215257	33303543	61011757
629	18494543	16513620	31088138
630	13256677	11843609	22453920
631	15637798	13830346	24326570
632	13782550	12318253	22098681
633	16197735	14500774	26401958
634	12629195	11178746	20023106
635	13894526	12336972	23121142
636	12591263	11360688	21485733
637	5752655	5053479	8239813
638	16420005	14576793	28022490
639	12247251	10835054	18988035
640	14876047	13273967	24395514
641	13100764	11639301	20076969
642	10102009	8900980	14150364
643	22201104	19819913	34878395
644	11663621	10171728	16540297
645	42437645	37922810	68836916
646	15255578	13683722	24889444
647	10116292	8996415	15206270
648	17969491	16119481	29519399
649	21801669	19558869	36389363
650	18915894	16819285	30424761
651	18068861	16141337	28487077
652	14115439	12692229	23235226
653	12260363	10871554	19688907
654	12021927	10858270	20494500
655	8687221	7623952	11518376
656	15546583	13659705	25247655
657	15485925	13837817	25056275
658	16982785	15158309	26235823
659	10354675	9116016	15825333
660	9163845	7989885	13041643
661	11223142	10027775	18602171
662	15514450	13828200	24989216
663	15034923	13437943	24097976
664	13637885	12064691	20547073
665	13269331	11911628	21064752
666	8248727	7334180	13526098
667	18861358	16737849	28571672
668	9335035	8311286	15590820
669	13255922	11490613	20060338
670	13173402	11874261	22397269
671	10536250	9242964	15480995
672	16235896	14453022	25265667
673	16910178	15262121	28031551
674	15046042	13242774	23153304
675	15727790	14055175	25169119
676	17838192	15972541	29518657
677	17248127	15074190	24921097
678	17094687	15093323	26297715
679	16282209	14370845	26030200
680	8391412	7417433	12145349
681	14590477	12919730	22289555
682	15250160	13492250	23881191
683	16349844	14454831	23027167
684	9025755	7911562	12493346
685	15910800	13682055	23070241
686	13207154	11767729	20886043
687	16210253	14394481	24507262
688	21586688	19241434	37209712
689	26036658	23083070	42071396
690	22015635	19577783	36351808
691	7092605	6245846	10268732
692	26576396	23547857	40717222
693	15083545	13567086	25372708
694	15364512	13547195	23609866
695	16163211	14457532	27804526
696	16259943	14418191	24847572
697	12860439	11298973	18411068
698	16379018	14551758	27829367
699	19954933	17898877	33305729
700	13410836	11922924	21303924
701	22921787	20534965	37041465
702	15101623	13444772	22257561
703	14823209	13275598	24806954
704	12807034	11430269	20039762
705	14154683	12538721	23016154
706	16592414	14824681	26854116
707	11627247	10338536	17398122
708	19287073	17355718	31221305
709	33184357	29544597	52341689
710	11583262	10272063	17192507
711	7816997	6907546	10530370
712	17617469	15799471	29590528
713	12733394	11414753	21114295
714	16035038	13919921	24942257
715	11245076	9995187	18316705
716	11500692	10106635	15688297
717	5891740	5209575	8602504
718	12094987	10711518	18188652
719	7963993	7081026	11981693
720	9632820	8518691	13579035
721	9325910	8154395	13841937
722	10910141	9654291	16226695
723	10519149	9298615	14275238
724	9194634	8113955	15543844
725	11611691	10189063	16140059
726	9588841	8511083	14208211
727	7192218	6331584	10459980
728	11470899	10118598	16142273
729	9010564	7922887	12649290
730	7625029	6715684	10829730
731	12116191	10646231	17803943
732	12645648	11205452	19072976
733	13055762	11540777	20321931
734	15774395	13922843	24665690
735	8984042	7932825	12597692
736	10915237	9550322	16909881
737	19674633	17391285	28693420
738	13673560	12003384	19055302
739	8916632	7846676	12074828
740	11912363	10497024	17054979
741	9857194	8698206	13956518
742	17518298	15045394	24899011
743	4523324	3958002	6292950
744	10446642	9143524	14447130
745	11774618	10389725	16903908
746	10874687	9619702	15167675
747	6432682	5663200	8090596
748	8367989	7402239	11476572
749	11576842	10193175	16491237
750	7804569	6703660	10701738
751	9834663	8658279	14005363
752	9148101	8006813	12168052
753	6788558	5959982	9552968
754	10812610	9507986	14911831
755	11012960	9703249	15619596
756	12920207	11334688	18038322
757	9368296	8300643	13021938
758	11710872	10375088	17447597
759	11358625	9980738	16503254
760	9466540	8349568	14147743
761	8302381	7374545	11305108
762	15826688	13926474	22985794
763	11128394	9382973	14603546
764	5990860	5137100	7996326
765	9871206	8672875	16671759
766	10492622	9263475	14966385
767	5994915	5294427	10159695
768	10364672	9121262	15421145
769	14464346	12541087	21418342
770	13012768	11485501	18727655
771	10330745	9117593	14151893
772	10906745	9566392	14865105
773	6755157	5956084	8357705
774	12477336	10981064	17408532
775	4573601	4008582	5503831
776	13426400	11917478	20686456
777	11621778	10191493	16871786
778	9685191	8460783	12907260
779	1107694	981918	1523836
780	8409728	7289265	11504272
781	9957016	8755175	13901691
782	10874317	9392982	15469113
783	13874156	11782746	18408065
784	7784604	6824242	13071477
785	10448587	9245530	15358338
786	11262102	9833088	16130950
787	8159391	7142325	11233316
788	11672356	10280338	16316347
789	9126156	8054341	13040939
790	7043191	6198348	9969110
791	11063337	9652942	15575307
792	11426872	9967380	14979221
793	9212470	8060391	12758821
794	7552479	6599838	10461089
795	6869905	6040042	9641750
796	10384872	9208989	14752670
797	6783231	6011981	9638029
798	6836221	6000066	9157393
799	8992867	7794688	12062490
800	12047117	10434922	16821079
801	10900920	9621110	16226569
802	9409513	8354439	13843484
803	10301831	8893373	13391362
804	9983342	8412524	9861166
805	12688535	11051772	18184792
806	10097764	8906855	14685271
807	10574373	9289487	15359840
808	8280208	7281975	11876954
809	12929344	11476025	18294476
810	8265502	7265935	11674385
811	13504623	11979936	19563408
812	10585452	9227599	14384807
813	4903445	4310957	6810852
814	6664167	5847319	8378542
815	9356735	8232756	13397474
816	13000196	11256734	19727055
817	7362264	6524578	12439451
818	12142550	10639136	15488860
819	10970247	9639377	15518857
820	6477786	5481465	8661296
821	7508734	6605782	10447579
822	10907778	9507677	15180752
823	14436254	12709865	20446954
824	7730333	6807317	10944013
825	10418786	9186579	14610857
826	9984229	8802984	13344128
827	3456619	3038567	4924002
828	9843852	8563225	14073051
829	10549545	9275549	14439981
830	10505011	9186927	14586964
831	7195680	6312084	10158739
832	8697811	7575553	11697633
833	5022711	4300633	6608425
834	10556178	9107109	13828004
835	10558907	9218885	15062752
836	13444447	11787250	20090395
837	13407788	11536716	18081091
838	10816784	9534129	15821857
839	7878216	6952188	11093996
840	13099351	11533292	19210022
841	12413420	10868410	16996758
842	16648435	14312438	23881806
843	6794438	6009296	10366453
844	13392009	11679963	19480971
845	6413594	5514041	7698843
846	10123184	8291059	12801781
847	8211951	7198504	10116398
848	10644154	9159668	14457644
849	9990780	8793722	14970181
850	10737923	9207276	14892280
851	16264482	13967680	23555378
852	11513218	10090722	17527465
853	7357524	6269244	10201306
854	10005256	8734828	14994177
855	11250775	9969709	19185290
856	9918658	8621302	14350721
857	4212706	3677483	5893636
858	10057297	8727161	15047981
859	7539589	6528186	10352203
860	7141829	6327526	10440609
861	11909194	10525257	18608077
862	12058890	10551978	16962177
863	7692488	6725296	10846083
864	7097623	6190674	10157169
865	12163957	10456944	17067978
866	10400797	9175818	15205906
867	16295645	14477758	24759259
868	9952201	8725026	13827381
869	9883831	8595269	13644250
870	6940871	6081068	8759582
871	7186323	6278579	8762172
872	11408208	9897828	15919062
873	8620958	7641557	10630026
874	13223281	11494344	17604138
875	11151028	9808772	15418091
876	7278974	6280732	10292645
877	10988007	9794410	18678111
878	8479383	7461978	11359425
879	11325174	9915704	15967314
880	9757985	8586335	13080873
881	7338729	6437495	8878611
882	13212275	11586033	19168125
883	13971829	12191769	18377476
884	13138707	11500355	18213188
885	13427804	11931035	19374836
886	13686308	12054154	19386179
887	14359483	12776951	21666458
888	9188005	8160457	12766082
889	8313529	7180839	11194164
890	10714503	9548571	14885135
891	8342986	7274142	11459026
892	12708212	11209505	18969000
893	6431388	5471791	8160511
894	7798788	6876576	9762345
895	11969465	10454695	16674145
896	12381423	10796046	16996854
897	9001141	7943881	12295767
898	19324835	16937406	27229066
899	12065108	10650555	17080916
900	16631850	14679907	24511106
901	7029638	6204383	10064007
902	9364047	8237874	13335573
903	10130633	8885663	14305220
904	11863398	10227060	16227792
905	10914058	9667823	15539028
906	11272860	9763048	15758435
907	8340812	7243606	12033305
908	3325555	2850749	4532322
909	8122484	7146936	10371538
910	16123081	14017990	22625998
911	7864081	6974698	11124453
912	10897057	9176735	14777020
913	14345960	12487725	20625480
914	8475271	7423375	12233997
915	9055006	7795000	12301332
916	9307057	8215162	11398338
917	10379765	9150095	14551246
918	10719051	9249836	15228525
919	11846167	10555933	17554212
920	7663660	6680240	9415140
921	8985788	7744548	11935572
922	16835469	14564857	25282933

### Sheet: Table S7
Sample	Cells	Mean Reads per Cell	Median Genes per Cell	Total Genes Detected	Median UMI Counts per Cell	Confidently Mapped Reads in Cells	Final Cell Count Post-filtering
1	6997	41834	956	14297	1336	0.9162	3412
2	7527	154206	3293	15060	7416	0.9624	4892
3	8324	114373	2438	14929	4640	0.9623	4740
4	4590	26601	702	13760	929	0.8571	2544

### Sheet: Table S8
Cell Group	Level	Gene	Score	P-value	Adjusted p-value
B cell	0	MS4A1	171.713	0	0
B cell	1	CD74	141.339	0	0
B cell	2	NIBAN3	116.41	0	0
B cell	3	CD79A	115.166	0	0
B cell	4	CD37	114.86	0	0
B cell	5	CIITA	110.922	0	0
B cell	6	FCRL1	105.749	0	0
B cell	7	WDFY4	101.943	0	0
B cell	8	TNFRSF13C	98.4584	0	0
B cell	9	CD22	94.6061	0	0
CD4	0	IL7R	91.2195	0	0
CD4	1	TCF7	65.749	0	0
CD4	2	DGKA	64.4104	0	0
CD4	3	IL32	63.6644	0	0
CD4	4	CD28	60.2368	0	0
CD4	5	TNFRSF25	58.368	0	0
CD4	6	CD5	50.3456	0	0
CD4	7	ITK	49.9459	0	0
CD4	8	SAMHD1	48.9663	0	0
CD4	9	FYB1	47.6478	0	0
CD8	0	IL7R	69.7403	0	0
CD8	1	CD8A	54.3736	0	0
CD8	2	SATB1	45.4676	8.3112e-300	1.46053e-296
CD8	3	SPOCK2	43.8784	1.66622e-291	2.58066e-291
CD8	4	CXCR4	43.5293	1.30182e-299	2.33256e-298
CD8	5	KLRK1	42.6503	4.75606e-275	6.29867e-273
CD8	6	IL32	42.648	9.44787e-292	1.48853e-291
CD8	7	CD3E	39.6051	3.85493e-255	4.57485e-253
CD8	8	TCF7	36.5103	3.90999e-225	3.80101e-223
CD8	9	MGAT4A	34.1295	3.39038e-199	2.60347e-197
Monocyte	0	SPI1	186.914	0	0
Monocyte	1	NFKBIA	178.859	0	0
Monocyte	2	SOD2	158.037	0	0
Monocyte	3	IFI30	149.317	0	0
Monocyte	4	BCL2A1	149.304	0	0
Monocyte	5	FGR	142.739	0	0
Monocyte	6	ZFP36	141.672	0	0
Monocyte	7	NFKBIZ	139.501	0	0
Monocyte	8	MPEG1	136.328	0	0
Monocyte	9	TYMP	134.807	0	0
NK	0	NKG7	128.631	0	0
NK	1	SYNE1	99.7917	0	0
NK	2	PRF1	91.9983	0	0
NK	3	GNLY	87.2089	0	0
NK	4	ITGAL	80.3807	0	0
NK	5	CST7	79.2287	0	0
NK	6	PYHIN1	74.7891	0	0
NK	7	KLRK1	74.6685	0	0
NK	8	MYO1F	72.161	0	0
NK	9	SAMD3	70.5761	0	0
Naive T cell	0	TCF7	117.496	0	0
Naive T cell	1	LEF1	85.0605	0	0
Naive T cell	2	CCR7	80.7633	0	0
Naive T cell	3	DGKA	72.3257	0	0
Naive T cell	4	IL7R	71.0835	0	0
Naive T cell	5	SELL	64.8841	0	0
Naive T cell	6	SATB1	60.3496	0	0
Naive T cell	7	TRABD2A	58.9122	0	0
Naive T cell	8	EVL	55.6775	0	0
Naive T cell	9	FYB1	55.5394	0	0
